# FFPERescuer: deep unsupervised domain adaptation for the reconstruction of gene expression profiles derived from formalin-fixed paraffin-embedded samples

**DOI:** 10.64898/2026.09.02.748790

**Authors:** Lingli He, Kai Song, Ying Li, Yujuan Dong, Cherry Y N Wong, Lin Qi, Xianrui Zhang, Kristiaan Lenos, Tim de Back, Clara Elbers, Chenchen Xu, Royce Man Hin Leung, Renfu Deng, Yinghan Zhang, Sitan Qiao, Feng Gao, Yufeng Chen, Simon Siu-Man Ng, Shentao Zhou, Louis Vermeulen, Xin Wang

## Abstract

Formalin-fixed paraffin-embedded (FFPE) tumor tissues often suffer from RNA degradation, posing a long-standing challenge for reliable transcriptomic profiling. Here, we propose FFPERescuer, a deep learning framework employing unsupervised domain adaptation, to rectify distorted gene expression data. FFPERescuer comprises a partial encoder that maps a small subset of genes to high-level representations and a decoder to reconstruct full gene expression profiles. On simulated data with varying noise levels, FFPERescuer faithfully recovered gene expression profiles, achieving high Pearson correlation coefficients (PCCs > 0.85) with the ground truth. In FF-FFPE-matched cohorts, FFPERescuer significantly enhanced expression profile concordance, with average PCCs increased by 23% (*P* < 0.05). Applying to cancer subtyping, FFPERescuer improved classification accuracy from 67% to 92%, recapitulated subtype-specific biological properties lost in the FFPE-derived data, and enhanced survival associations. Our studies provide a powerful framework for reliable transcriptomic profiling from FFPE-archived tumor samples that are widely available in the clinic.
