## Supplementary tables for "FFPERescuer: deep unsupervised domain adaptation for the reconstruction of gene expression profiles derived from formalin-fixed paraffin-embedded samples"

### Sheet: Overview
Overview	Contents
Supplementary Table 1	Specimen information of the PWH CRC cohort
Supplementary Table 2	CMS of the 12 FF-FFPE-matched samples (AMC-AJCCII-90 CRC)
Supplementary Table 3	A summary of public FFPE datasets
Supplementary Table 4	A summary of the validation datasets
Supplementary Table 5	A summary of public FF datasets used
Supplementary Table 6	FF TCGA samples used for GSEA in simulation experiments

### Sheet: Supplementary Table 1
Supplementary Table 1 Specimen information of the PWH CRC cohort
ID*	Status$	RNA (ng/uL)	A260/A280	Volume	Ribosomal RNA depletion + RNA-sequencing	PolyA enrichment + RNA-sequencing	Platform
FF_003	RNA ready, -80C	260.1	2.08	70uL	1	1	Illumina NovaSeq 6000
FFPE_003_24 h	RNA ready, -80C	341.7	2.08	30uL	1	1	Illumina NovaSeq 6000
FFPE_003_72 h	RNA ready, -80C	237	2.03	30uL	1		Illumina NovaSeq 6000
*24 h: neutral buffered formalin fixation for 24 hours @ room temperature
*72 h: neutral buffered formalin fixation for 72 hours @ room temperature
*FF: fresh-frozen tissue
*FFPE: formalin-fixed, paraffin-embedded tissue
$ RNA form FFPE sample has been processed with DNase digestion and inactivation

### Sheet: Supplementary Table 2
Supplementary Table 2 Significant pathways for genes with low TINs using GSEA
ID	Description	Set size	Enrichment score	NES	P-value	Adjusted P	Q-value	Rank	Leading edge	Core enrichment
WEBER_METHYLATED_ICP_IN_SPERM_DN	WEBER_METHYLATED_ICP_IN_SPERM_DN	11	-0.582444	-1.97123	0.00362319	0.00454894	0.000445229	19201	tags=82%, list=38%, signal=51%	PPP3R2/PDHA2/TUBA3C/LDHC/TEX12/RNF17/ADAM2/ADAM18/DDX4
GOBP_NEGATIVE_REGULATION_OF_VASCULAR_ENDOTHELIAL_GROWTH_FACTOR_PRODUCTION	GOBP_NEGATIVE_REGULATION_OF_VASCULAR_ENDOTHELIAL_GROWTH_FACTOR_PRODUCTION	9	-0.81284	-2.5545	0.00330033	0.00550848	0.000942046	9461	tags=100%, list=19%, signal=81%	MIR17/MIR125A/MIR195/MIR20B/MIR146A/MIR372/MIR34A/MIR20A
GOMF_TYPE_I_INTERFERON_RECEPTOR_BINDING	GOMF_TYPE_I_INTERFERON_RECEPTOR_BINDING	17	-0.554593	-2.2431	0.005	0.00781752	0.00133693	19677	tags=88%, list=39%, signal=54%	IFNA1/IFNA4/IFNA13/IFNA17/IFNA7/IFNA6/IFNA10/IFNA8/IFNA2/IFNA21/IFNA14/IFNW1/IFNA16/IFNB1/IFNA5
HP_Y_LINKED_INHERITANCE	HP_Y_LINKED_INHERITANCE	17	-0.546348	-2.20975	0.005	0.00781752	0.00133693	15250	tags=76%, list=30%, signal=53%	HSFY1/SRY/CDY2A/CDY1/VCY/RBMY1A1/PRY/DAZ1/DAZ2/PRY2/DAZ3/BPY2/RPS4Y2
GOMF_GLUTAMATE_RECEPTOR_ACTIVITY	GOMF_GLUTAMATE_RECEPTOR_ACTIVITY	26	-0.374077	-1.84726	0.00628931	0.00933558	0.00159655	29128	tags=92%, list=58%, signal=39%	GRIK3/GRID1/GRIA3/GRIN2B/GRIN3A/GRM8/GRIN2C/GRIN2A/GRIK2/GRIK1/GRIN1/GRIN3B/GRIA2/GRM6/GRIK4/GRIA4/GRM2/GRIA1/GRM3/GRM4/GRID2/GRM7/GRM5/GRM1
REACTOME_BETA_DEFENSINS	REACTOME_BETA_DEFENSINS	35	-0.534795	-2.86831	0.00833333	0.00990096	0.000969059	13869	tags=74%, list=27%, signal=54%	DEFB103A/DEFB134/DEFB103B/DEFB129/DEFB118/DEFB126/DEFB4B/DEFB123/DEFB107B/DEFB108B/DEFB107A/DEFB116/DEFB128/DEFB121/DEFB104B/DEFB119/DEFB105A/DEFB133/DEFB115/DEFB110/DEFB127/DEFB106A/DEFB106B/DEFB105B/DEFB104A/DEFB112
GOMF_NEUROPEPTIDE_ACTIVITY	GOMF_NEUROPEPTIDE_ACTIVITY	30	-0.410154	-2.07885	0.00704225	0.0102794	0.00175796	29286	tags=97%, list=58%, signal=41%	NPY/GAL/NMB/ASIP/NPPA/ADCYAP1/UCN/PENK/PNOC/QRFP/VIP/GRP/VGF/CORT/OXT/NTS/CARTPT/SPX/PYY/CRH/CCK/AGRP/CALCB/PPY/HCRT/AVP/PYY3/GHRH/PRLH
REACTOME_DEFENSINS	REACTOME_DEFENSINS	45	-0.421556	-2.53865	0.0102041	0.0120269	0.00117714	13869	tags=62%, list=27%, signal=45%	DEFB103A/DEFB134/DEFB103B/DEFB129/DEFB118/DEFB126/ART1/DEFB4B/DEFB123/DEFB107B/DEFA4/DEFB108B/DEFB107A/DEFB116/DEFB128/DEFB121/DEFB104B/DEFB119/DEFB105A/DEFB133/DEFB115/DEFB110/DEFB127/DEFB106A/DEFB106B/DEFB105B/DEFB104A/DEFB112
GOMF_NEUROPEPTIDE_RECEPTOR_ACTIVITY	GOMF_NEUROPEPTIDE_RECEPTOR_ACTIVITY	47	-0.34749	-2.10931	0.00943396	0.0134593	0.00230178	29924	tags=89%, list=59%, signal=36%	SSTR2/GPR37/NPY1R/NPY4R/GAL/GRPR/TACR2/SSTR1/NPFFR1/SORCS1/NTSR1/NMUR1/NPSR1/SSTR5/MCHR1/OPRM1/GALR1/NPBWR2/PROKR2/GPR83/GALR2/NPY5R/NMUR2/GPR151/SSTR3/NPBWR1/KISS1R/NPFFR2/PROKR1/SORCS3/TACR3/PRLHR/NPY2R/GPR139/MC2R/NTSR2/SSTR4/BRS3/QRFPR/NMBR/HCRTR2/GALR3
GOMF_NEUROTRANSMITTER_RECEPTOR_ACTIVITY_INVOLVED_IN_REGULATION_OF_POSTSYNAPTIC_MEMBRANE_POTENTIAL	GOMF_NEUROTRANSMITTER_RECEPTOR_ACTIVITY_INVOLVED_IN_REGULATION_OF_POSTSYNAPTIC_MEMBRANE_POTENTIAL	55	-0.303371	-2.05992	0.0123457	0.0168608	0.00288349	29517	tags=84%, list=58%, signal=35%	GABRR2/GRIA3/CHRNB2/GLRB/GRIN2B/GRIN3A/CHRNA2/CHRNA3/CHRNA7/GRIN2C/CHRNG/GRIN2A/CHRNA10/GABRG3/GRIK2/CHRFAM7A/GRIK1/GRIN3B/GRIA2/GABRA2/GLRA2/CHRNA1/GRIK4/GRIA4/GABRB2/GLRA1/GRIA1/HTR3A/CHRNA4/GABRB1/CHRND/CHRNA6/GRID2/GABRD/CHRNB4/CHRNA9/GABRA4/HTR3E/GABRG2/CHRNB3/HTR3C/GABRA5/GABRA6/HTR3B/HTR3D/GABRA1
GOMF_POSTSYNAPTIC_NEUROTRANSMITTER_RECEPTOR_ACTIVITY	GOMF_POSTSYNAPTIC_NEUROTRANSMITTER_RECEPTOR_ACTIVITY	70	-0.296871	-2.13638	0.0181818	0.0235413	0.00402597	29629	tags=81%, list=59%, signal=34%	CHRM1/GABRR2/CHRM2/GRIA3/CHRNB2/GLRB/GRIN2B/GRIN3A/CHRNA2/CHRNA3/CHRNA7/GRIN2C/CHRNG/GRIN2A/CHRNA10/GABRG3/GRIK2/DRD2/CHRFAM7A/GRIK1/DRD1/GRIN3B/GRIA2/GABRA2/GLRA2/CHRNA1/GRIK4/GRIA4/GABRB2/GLRA1/GRIA1/HTR3A/CHRNA4/GABRB1/CHRND/CHRM4/CHRNA6/GRID2/DRD5/GRM5/GABRD/HRH4/CHRNB4/CHRNA9/GABRA4/HTR3E/HRH3/GRM1/GABRG2/CHRNB3/DRD3/HTR3C/GABRA5/GABRA6/HTR3B/HTR3D/GABRA1
GOMF_EXTRACELLULAR_LIGAND_GATED_MONOATOMIC_ION_CHANNEL_ACTIVITY	GOMF_EXTRACELLULAR_LIGAND_GATED_MONOATOMIC_ION_CHANNEL_ACTIVITY	73	-0.234801	-1.71189	0.0188679	0.0243656	0.00416694	29128	tags=78%, list=58%, signal=33%	GRIA3/CHRNB2/GLRB/GRIN2B/GRIN3A/CHRNA2/CHRNA3/CHRNA7/GRIN2C/CHRNG/SLC1A7/GRIN2A/CHRNA10/GABRG3/GRIK2/GABRB3/CHRFAM7A/GRIK1/GRIN1/GRIN3B/GRIA2/GABRQ/GABRA2/GLRA2/CHRNA1/GRIK4/GABRA3/GRIA4/GABRB2/GLRA1/GRIA1/HTR3A/CHRNA4/GABRB1/GLRA3/CHRND/CHRNA6/GRID2/P2RX6/GABRD/P2RX2/CHRNB4/CHRNA9/GABRA4/HTR3E/GABRR1/GABRG2/CHRNB3/GABRG1/HTR3C/GABRA5/GABRR3/GABRA6/HTR3B/HTR3D/P2RX3/GABRA1
WEBER_METHYLATED_ICP_IN_FIBROBLAST	WEBER_METHYLATED_ICP_IN_FIBROBLAST	19	-0.439544	-1.96252	0.0219298	0.0249533	0.00244231	19201	tags=89%, list=38%, signal=55%	TDRD1/PRSS21/CTCFL/TSSK2/PPP3R2/ACTL7B/PDHA2/PRM2/TUBA3C/LDHC/TEX12/RNF17/ANKRD7/POTEA/ADAM2/ADAM18/DDX4
GOMF_CCR6_CHEMOKINE_RECEPTOR_BINDING	GOMF_CCR6_CHEMOKINE_RECEPTOR_BINDING	7	-0.631426	-1.75206	0.0207101	0.0264494	0.0045233	15604	tags=71%, list=31%, signal=49%	DEFB4A/DEFB103A/DEFB103B/DEFB133/DEFB110
GOMF_TRACE_AMINE_RECEPTOR_ACTIVITY	GOMF_TRACE_AMINE_RECEPTOR_ACTIVITY	6	-0.645109	-1.62693	0.021021	0.0267504	0.00457478	17929	tags=100%, list=35%, signal=65%	TAAR2/TAAR8/TAAR1/TAAR5/TAAR9
GOCC_KERATIN_FILAMENT	GOCC_KERATIN_FILAMENT	90	-0.226337	-1.7148	0.0333333	0.0411269	0.00703341	22323	tags=71%, list=44%, signal=40%	KRTAP10-12/KRTAP10-11/KRTAP10-8/KRT83/KRTAP10-7/KRTAP10-9/KRT9/KRT79/KRTAP10-10/KRTAP10-2/KRTAP3-3/KRTAP10-1/KRTAP10-6/KRT36/KRTAP2-3/KRTAP2-4/KRTAP16-1/KRTAP9-8/KRTAP10-3/KRTAP2-1/KRT2/KRT73/KRTAP3-2/KRTAP3-1/KRTAP4-9/KRTAP11-1/KRTAP12-1/KRTAP10-5/KRTAP9-2/KRT78/KRTAP29-1/KRT3/KRTAP24-1/KRTAP1-5/KRTAP1-1/KRT85/KRTAP27-1/KRTAP9-4/KRTAP1-3/KRTAP4-11/KRTAP4-6/KRTAP9-3/KRTAP4-3/KRT74/KRT77/KRTAP4-12…
MIKKELSEN_ES_LCP_WITH_H3K27ME3	MIKKELSEN_ES_LCP_WITH_H3K27ME3	13	-0.471336	-1.70717	0.037594	0.0418109	0.00409225	22950	tags=77%, list=45%, signal=42%	MYL2/MYLK2/KCNN1/SOST/CRYBB1/CACNA1S/MRGPRG/HTR3B/PPY/IL13
GOMF_NEUROTRANSMITTER_RECEPTOR_ACTIVITY	GOMF_NEUROTRANSMITTER_RECEPTOR_ACTIVITY	97	-0.234779	-1.78863	0.04	0.0485562	0.00830395	29629	tags=79%, list=59%, signal=33%	CHRM1/GABRR2/CHRM2/GRIA3/CHRNB2/GLRB/GRIN2B/GRIN3A/CHRNA2/CHRNA3/GPR158/HTR1D/CHRNA7/GRIN2C/CHRNG/GRIN2A/HTR1F/CHRNA10/GABRG3/GRIK2/GABRB3/DRD2/CHRFAM7A/GRIK1/DRD1/GRIN1/GRIN3B/GRIA2/HTR1B/GABRQ/GABRA2/GLRA2/CHRNA1/GRIK4/GABRA3/GRIA4/HTR2A/GABRB2/GLRA1/GRIA1/HTR3A/CHRNA4/GABRB1/GLRA3/HTR7/HTR4/CHRND/CHRM4/CHRNA6/GRID2/DRD5/GRM5/GABRD/HRH4/CHRNB4/CHRNA9/HTR2C/HTR6/GABRA4/HTR3E/HRH3/HTR1E/GRM1/GABR…

### Sheet: Supplementary Table 3
Supplementary Table 3 Significant pathways for genes with high TINs using GSEA
ID	Description	Set size	Enrichment score	NES	P-value	Adjusted P	Q-value	Rank	Leading edge	Core enrichment
HALLMARK_MYC_TARGETS_V1	HALLMARK_MYC_TARGETS_V1	195	0.808581	3.7254	0.001	0.00124794	5.25449e-05	6062	tags=87%, list=12%, signal=77%	RPS3/PABPC1/RPS2/RACK1/RPLP0/HNRNPA1/IMPDH2/HSP90AB1/TUFM/TRIM28/EIF4G2/CANX/HNRNPA3/LDHA/EIF4A1/ILF2/HNRNPD/EEF1B2/YWHAE/GNL3/NPM1/RPS10/FAM120A/FBL/RPS5/KPNB1/HSPD1/PSMB3/HDGF/RPL18/HNRNPC/GSPT1/XRCC6/HNRNPR/YWHAQ/SMARCC1/PSMA7/DEK/PA2G4/TCP1/PABPC4/HNRNPU/RPL14/CCT7/RPL34/RPL6/EIF4H/SLC25A3/PPIA/CCT3/RSL1D1/UBA2/SF3A1/NAP1L1/SF3B3/PCBP1/SRM/RPS6/STARD7/PGK1/SRSF1/G3BP1/PHB2/SRSF3/EIF3B/ODC1/PS…
HALLMARK_OXIDATIVE_PHOSPHORYLATION	HALLMARK_OXIDATIVE_PHOSPHORYLATION	185	0.77022	3.5351	0.001001	0.00124794	5.25449e-05	9987	tags=92%, list=20%, signal=74%	ACADVL/SLC25A5/COX6B1/HSPA9/SLC25A6/NDUFB7/LDHA/GPX4/IDH2/GLUD1/ATP6V0C/COX8A/TCIRG1/SLC25A3/HADHA/ATP6V1F/NDUFA8/UQCRC2/MFN2/GPI/ATP6V0E1/PHB2/AFG3L2/NDUFV1/UQCRC1/ACO2/VDAC1/CS/SDHC/CYC1/NDUFV2/LRPPRC/ECH1/ATP6V1E1/ATP1B1/CYB5R3/VDAC2/LDHB/FH/COX7C/OGDH/COX7A2/IDH3B/NDUFS2/NDUFS3/ISCU/MDH2/UQCRH/NDUFS8/HADHB/DLST/OAT/COX5A/NDUFB4/ECHS1/NDUFB2/VDAC3/UQCRQ/ATP6V0B/ATP6AP1/COX4I1/IDH1/ETFA/RHOT2/S…
HALLMARK_UNFOLDED_PROTEIN_RESPONSE	HALLMARK_UNFOLDED_PROTEIN_RESPONSE	108	0.786887	3.47238	0.00101729	0.00124794	5.25449e-05	8346	tags=90%, list=17%, signal=75%	EEF2/KIF5B/CALR/HSPA9/HSP90B1/EIF4A1/HERPUD1/EIF4G1/NPM1/XBP1/KHSRP/SRPRA/FUS/YWHAZ/ALDH18A1/RPS14/ATF4/SHC1/EIF4A2/NOP56/PDIA6/ATF3/NOLC1/VEGFA/XPOT/DNAJC3/DDIT4/EXOSC10/PARN/BAG3/HSPA5/DKC1/PDIA5/SDAD1/SEC31A/HYOU1/TSPYL2/EDC4/NHP2/SSR1/CXXC1/SEC11A/RRP9/EDEM1/EIF2AK3/CEBPB/NOP14/EIF4A3/NFYA/EXOC2/DCTN1/PREB/PAIP1/ATF6/EIF4E/WIPI1/TATDN2/BANF1/SPCS3/DCP1A/EIF2S1/CNOT2/ERN1/MTHFD2/NFYB/DCP2/ERO1…
HALLMARK_MTORC1_SIGNALING	HALLMARK_MTORC1_SIGNALING	195	0.743958	3.42766	0.001	0.00124794	5.25449e-05	10712	tags=87%, list=21%, signal=69%	GAPDH/CALR/ALDOA/CANX/HSPA9/TPI1/DHCR24/LDHA/HSP90B1/PRDX1/ACLY/HSPD1/BHLHE40/ENO1/XBP1/HSPA4/PPP1R15A/ACTR2/M6PR/PDAP1/PPIA/GMPS/CCT6A/PGK1/GSK3B/NMT1/ATP2A2/GPI/STIP1/SQSTM1/ACTR3/NAMPT/USO1/CD9/NFIL3/TCEA1/ADD3/PSMA3/UBE2D3/RPN1/DDIT4/GGA2/IGFBP5/TFRC/BTG2/ACSL3/PSMC4/GSR/PFKL/HSPA5/SLC2A3/SCD/PSMB5/LGMN/ETF1/CCNG1/PSMD13/LTA4H/CXCR4/FKBP2/PPA1/SSR1/NUP205/SERPINH1/SEC11A/IDH1/RRP9/EDEM1/LDLR/…
HALLMARK_EPITHELIAL_MESENCHYMAL_TRANSITION	HALLMARK_EPITHELIAL_MESENCHYMAL_TRANSITION	197	0.736516	3.39524	0.001001	0.00124794	5.25449e-05	9901	tags=77%, list=20%, signal=62%	FLNA/COL3A1/THBS1/FN1/SPARC/LAMC1/BGN/COL6A2/COL1A2/TPM2/TAGLN/TIMP1/ITGB1/COPA/PDGFRB/SAT1/GADD45B/TPM1/LRP1/HTRA1/DPYSL3/VIM/ITGB5/COL4A1/COL16A1/ACTA2/PPIB/COL5A2/MXRA5/LUM/COL1A1/MMP2/TGFB1/COL6A3/LGALS1/MGP/DCN/NOTCH2/COL12A1/TPM4/THBS2/TGFBI/COL4A2/SERPINE1/TIMP3/CD44/CALD1/ITGA5/IGFBP4/MMP14/FMOD/RHOB/ITGAV/CD59/VEGFA/MYL9/FUCA1/VCAN/EFEMP2/FBLN1/FSTL1/TGM2/SDC4/QSOX1/PLOD1/CALU/FBN1/COL5A…
HALLMARK_MITOTIC_SPINDLE	HALLMARK_MITOTIC_SPINDLE	198	0.736057	3.39518	0.001001	0.00124794	5.25449e-05	11217	tags=88%, list=22%, signal=69%	FLNA/KIF5B/MYH9/ACTN4/ARHGDIA/CTTN/WASF2/YWHAE/FLNB/MYO1E/SPTAN1/VCL/EZR/CAPZB/NET1/AKAP13/SPTBN1/SUN2/SMC1A/GSN/PCM1/SOS1/MAPRE1/HOOK3/NOTCH2/MYH10/MYO9B/TRIO/DYNC1H1/SMC3/CSNK1D/NUMA1/ARL8A/CDC42/CKAP5/RFC1/PCNT/PKD2/PAFAH1B1/LRPPRC/ARHGEF11/STK38L/ABL1/ARHGEF2/RABGAP1/RANBP9/PLEKHG2/ARFGEF1/PALLD/KIF3B/TUBGCP6/RASA1/ROCK1/PPP4R2/WASL/ARHGAP5/KIF22/RHOT2/RASA2/ATG4B/NF1/TBCD/DST/CDC27/KLC1/PXN/…
HALLMARK_ANDROGEN_RESPONSE	HALLMARK_ANDROGEN_RESPONSE	97	0.764901	3.33785	0.00102041	0.00124794	5.25449e-05	10067	tags=89%, list=20%, signal=71%	SMS/CCND1/DHCR24/KRT8/SAT1/ACTN1/KRT19/XRCC5/XRCC6/PA2G4/NDRG1/B2M/SLC38A2/AKT1/NCOA4/ADAMTS1/ZMIZ1/ITGAV/ELL2/VAPA/ANKH/SGK1/ARID5B/ACSL3/GSR/AKAP12/ABHD2/SCD/MYL12A/UAP1/ELK4/LMAN1/SRF/ALDH1A3/PLPP1/TMEM50A/ADRM1/DBI/HMGCS1/UBE2J1/PIAS1/GPD1L/SPCS3/FKBP5/PGM3/TSC22D1/HERC3/UBE2I/ELOVL5/SEC24D/LIFR/APPBP2/PDLIM5/PMEPA1/HMGCR/PTK2B/HOMER2/TPD52/CDK6/INSIG1/MERTK/RAB4A/ZBTB10/SRP19/B4GALT1/TMPRSS2…
HALLMARK_P53_PATHWAY	HALLMARK_P53_PATHWAY	194	0.723557	3.32946	0.001	0.00124794	5.25449e-05	12035	tags=85%, list=24%, signal=65%	FOS/RACK1/RPS12/PLXNB2/TXNIP/CTSD/SAT1/APP/SEC61A1/RPL18/PPP1R15A/MDM2/SP1/NDRG1/TGFB1/ST14/RPL36/VAMP8/TOB1/EPHX1/POM121/WWP1/ATF3/HEXIM1/CD81/FUCA1/TM4SF1/ZFP36L1/DDIT4/TM7SF3/IRAK1/S100A10/MKNK2/PLK3/LDHB/BTG2/MXD4/HINT1/EPHA2/TRAF4/LIF/XPC/ISCU/CCNG1/TAP1/DEF6/TSPYL2/ITGB4/HDAC3/JUN/STOM/EPS8L2/IER3/SLC3A2/TRAFD1/NOTCH1/PLK2/SDC1/CTSF/IFI30/CCNK/DCXR/KRT17/FOXO3/CCND2/SFN/POLH/KIF13B/TAX1BP3/…
HALLMARK_DNA_REPAIR	HALLMARK_DNA_REPAIR	148	0.737521	3.32711	0.00100503	0.00124794	5.25449e-05	10489	tags=85%, list=21%, signal=68%	IMPDH2/EDF1/GPX4/BCAM/SEC61A1/GTF2F1/SF3A3/SSRP1/POLR2A/SRSF6/SUPT5H/TMED2/GUK1/DAD1/DDB1/POM121/TAF10/USP11/ELOA/ARL6IP1/BCAP31/NELFB/NELFCD/POLD4/AGO4/XPC/SDCBP/VPS28/SUPT4H1/NFX1/TYMS/DCTN4/MPC2/NUDT21/ALYREF/ADCY6/GTF3C5/ERCC1/POLR2J/POLR2E/RALA/POLH/NME4/ERCC5/ADRM1/HCLS1/TSG101/SURF1/POLR2H/VPS37B/BOLA2/AAAS/APRT/SNAPC4/CSTF3/HPRT1/POLR3C/POLR2C/NCBP2/RPA2/PCNA/CANT1/DGUOK/STX3/NUDT9/REV3L/…
HALLMARK_APOPTOSIS	HALLMARK_APOPTOSIS	160	0.731489	3.31509	0.001002	0.00124794	5.25449e-05	9818	tags=77%, list=19%, signal=62%	KRT18/TXNIP/BGN/HSPB1/PDCD4/CCND1/GPX4/TIMP1/PDGFRB/SAT1/GADD45B/MCL1/APP/SPTAN1/LMNA/IFITM3/LUM/SOD2/CREBBP/MMP2/GPX1/ANXA1/CLU/DCN/GSN/ERBB3/PPP3R1/PEA15/SQSTM1/IRF1/CFLAR/TIMP3/CD44/IGF2R/ATF3/DAP3/RHOB/SLC20A1/ADD1/BNIP3L/ERBB2/DAP/DNAJC3/BCAP31/GPX3/SOD1/DNAJA1/ANKH/VDAC2/BTG2/GSR/ETF1/EMP1/TAP1/LGALS3/ROCK1/TNFSF10/JUN/IER3/PTK2/XIAP/BTG3/RHOT2/WEE1/TIMP2/CDKN1B/DFFA/CASP4/CCND2/CDC25B/RETS…
HALLMARK_INTERFERON_GAMMA_RESPONSE	HALLMARK_INTERFERON_GAMMA_RESPONSE	196	0.718856	3.31356	0.001	0.00124794	5.25449e-05	11522	tags=80%, list=23%, signal=62%	TXNIP/NFKBIA/ADAR/HLA-B/STAT3/IFITM2/RNF213/STAT2/IFITM3/TNFAIP2/SOD2/CD74/PARP14/B2M/STAT1/CFB/PSME2/C1S/PSME1/LGALS3BP/VAMP8/MVP/PSMB10/BST2/IRF9/EIF2AK2/IRF1/NAMPT/C1R/TRIM25/HLA-A/TAPBP/HIF1A/SOCS3/CMTR1/PFKP/PSMA3/NCOA3/ICAM1/OGFR/SERPING1/ARID5B/LAP3/SLC25A28/PLSCR1/MT2A/IRF2/TAP1/PSMB9/HLA-DRB1/RIPK1/TNFSF10/TNFAIP3/PIM1/PSMB8/IL4R/TRAFD1/ZNFX1/HLA-DMA/PARP12/IFI30/IFI44/PTPN1/SPPL2A/CASP4…
HALLMARK_TNFA_SIGNALING_VIA_NFKB	HALLMARK_TNFA_SIGNALING_VIA_NFKB	198	0.717129	3.30787	0.001001	0.00124794	5.25449e-05	11196	tags=79%, list=22%, signal=62%	FOS/ZFP36/NFKBIA/JUNB/CCND1/EGR1/SAT1/GADD45B/MCL1/IL6ST/BHLHE40/PPP1R15A/TNFAIP2/SOD2/KLF6/EIF1/CCNL1/DUSP1/FOSL2/SQSTM1/IRF1/NAMPT/TRIB1/SERPINE1/CFLAR/CD44/JAG1/ATF3/SOCS3/RHOB/VEGFA/BCL6/ABCA1/NFE2L2/NFIL3/SIK1/KDM6B/NR4A1/TRIP10/DENND5A/ICAM1/SGK1/BTG2/SDC4/PER1/KLF2/ETS2/SLC2A3/EFNA1/LIF/BCL3/LITAF/FOSB/TAP1/IFNGR2/TNFAIP3/JUN/B4GALT5/ZC3H12A/IER3/LDLR/PLK2/BTG3/TNIP1/CEBPB/F3/PNRC1/TNC/IER…
HALLMARK_PROTEIN_SECRETION	HALLMARK_PROTEIN_SECRETION	95	0.761152	3.30624	0.00102669	0.00124794	5.25449e-05	9946	tags=89%, list=20%, signal=72%	CD63/KRT18/ATP1A1/ERGIC3/ARFGEF2/CLTC/COPE/GBF1/M6PR/ARF1/ARCN1/GOLGA4/TMED10/AP2M1/ARFGAP3/COPB2/TMED2/STX16/IGF2R/VAMP3/USO1/ABCA1/RER1/NAPA/SOD1/LAMP2/MAPK1/RAB2A/STX12/ADAM10/SEC31A/RAB5A/ARFGEF1/STAM/COPB1/AP2B1/LMAN1/AP3S1/DST/SNX2/MON2/AP2S1/VPS4B/TSG101/CLCN3/PAM/RAB14/AP1G1/KIF1B/PPT1/AP3B1/SCRN1/SNAP23/SCAMP3/STX7/ANP32E/GNAS/CLTA/SEC24D/YKT6/CTSC/TOM1L1/EGFR/DNM1L/NAPG/TPD52/ZW10/OCRL/…
HALLMARK_UV_RESPONSE_DN	HALLMARK_UV_RESPONSE_DN	141	0.733834	3.30187	0.00100402	0.00124794	5.25449e-05	11473	tags=86%, list=23%, signal=67%	COL3A1/LAMC1/COL1A2/PDGFRB/BHLHE40/COL5A2/COL1A1/IGF1R/ANXA2/DUSP1/NOTCH2/SCAF8/NIPBL/SERPINE1/YTHDC1/ATP2B4/ZMIZ1/MTA1/ERBB2/ADD3/ATRN/ABCC1/ATRX/IGFBP5/TJP1/PHF3/LDLR/RASA2/NR1D2/F3/CDKN1B/EFEMP1/PTPRM/ATP2C1/TGFBR2/GJA1/PIAS3/ANXA4/MAPK14/MET/SRI/SMAD3/NFKB1/DLG1/NFIB/PTEN/ATP2B1/LTBP1/NRP1/CITED2/DAB2/AKT3/MAP1B/NEK7/RND3/PEX14/SLC7A1/MYC/CDK13/PRDM2/RBPMS/RUNX1/PDLIM5/CDC42BPA/ID1/SPOP/VAV2/…
HALLMARK_ADIPOGENESIS	HALLMARK_ADIPOGENESIS	192	0.716109	3.29219	0.001	0.00124794	5.25449e-05	11542	tags=83%, list=23%, signal=65%	UBC/ALDOA/C3/NDUFB7/PDCD4/GPX4/ACLY/TALDO1/COX8A/COL4A1/BAZ2A/APLP2/VEGFB/ESYT1/TOB1/AK2/NMT1/SPARCL1/ACOX1/UQCRC1/ACO2/UBQLN1/GHITM/CS/SDHC/CYC1/BCL6/ECH1/ABCA1/RNF11/PPP1R15B/GPX3/SOD1/DDT/PIM3/CAT/LPCAT3/ARAF/CD151/PFKL/TKT/MAP4K3/DGAT1/NDUFS3/PTCD3/MDH2/MTCH2/STOM/ECHS1/ALDH2/UQCRQ/IDH1/REEP5/ADCY6/LAMA4/CMPK1/UQCR10/YWHAG/SLC1A5/ETFB/PREB/RETSAT/DHRS7/SDHB/RIOK3/MCCC1/APOE/SCP2/RREB1/DLD/MRP…
HALLMARK_INTERFERON_ALPHA_RESPONSE	HALLMARK_INTERFERON_ALPHA_RESPONSE	95	0.756055	3.2841	0.00102669	0.00124794	5.25449e-05	10591	tags=86%, list=21%, signal=68%	TXNIP/ADAR/IFITM2/STAT2/UBA7/IFITM3/CD74/PARP14/B2M/PSME2/C1S/PSME1/LGALS3BP/CD47/HLA-C/BST2/IRF9/EIF2AK2/IRF1/TRIM25/CMTR1/PSMA3/OGFR/NUB1/LAP3/SLC25A28/PLSCR1/ELF1/IRF2/MOV10/TAP1/PSMB9/IFITM1/PSMB8/IL4R/TRAFD1/CNP/PARP12/PARP9/IFI30/IFI44/DDX60/UBE2L6/RNF31/LY6E/TMEM140/GBP2/HELZ2/IFI27/TRIM26/PNPT1/SP110/MX1/TRIM21/IFI35/TRIM14/SAMD9L/IRF7/CSF1/TDRD7/IFIT3/NCOA7/GBP4/IFI44L/RIPK2/EPSTI1/IFIH1…
HALLMARK_G2M_CHECKPOINT	HALLMARK_G2M_CHECKPOINT	192	0.713298	3.27927	0.001	0.00124794	5.25449e-05	12519	tags=86%, list=25%, signal=65%	KIF5B/HSPA8/TOP1/CCND1/HNRNPD/ILF3/KPNB1/GSPT1/SMARCC1/HMGN2/HNRNPU/SFPQ/TGFB1/SMC1A/NCL/NOTCH2/EWSR1/SRSF1/G3BP1/NUMA1/ODC1/CDK4/YTHDC1/XPO1/HIF1A/SYNCRIP/NOLC1/TRA2B/PAFAH1B1/NUP98/CUL1/ATRX/TFDP1/ABL1/CBX1/SRSF2/MT2A/CUL5/RAD21/DKC1/E2F4/BCL3/NASP/KMT5A/CUL4A/LIG3/KPNA2/BUB3/HMGB3/TNPO2/KIF22/RAD23B/PRPF4B/RBM14/CHMP1A/CDC27/CDKN1B/SRSF10/CDC25B/MKI67/STAG1/MAPK14/UPF1/SMAD3/SLC38A1/PRMT5/CCNT…
HALLMARK_HYPOXIA	HALLMARK_HYPOXIA	194	0.701308	3.22708	0.001	0.00124794	5.25449e-05	10657	tags=72%, list=21%, signal=57%	GAPDH/PRDX5/FOS/ZFP36/MYH9/ALDOA/BGN/TPI1/LDHA/HDLBP/BHLHE40/ENO1/PPP1R15A/KLF6/NDRG1/WSB1/MIF/ERRFI1/DCN/ANXA2/DUSP1/PGK1/GPI/FOSL2/TGFBI/SERPINE1/ATF3/GYS1/PFKP/VEGFA/BNIP3L/NFIL3/IDS/PGAM2/DDIT4/TGM2/GAA/SDC4/MT2A/HEXA/PFKL/HSPA5/AKAP12/SLC2A3/EFNA1/KLHL24/COL5A1/NDST2/TNFAIP3/CXCR4/PIM1/JUN/ZNF292/EXT1/IER3/SELENBP1/NDST1/SDC3/HK2/F3/CDKN1B/PNRC1/NAGK/FOXO3/TGFB3/SLC2A1/KDM3A/GRHPR/TES/PAM/XP…
HALLMARK_E2F_TARGETS	HALLMARK_E2F_TARGETS	195	0.696237	3.20779	0.001	0.00124794	5.25449e-05	14690	tags=93%, list=29%, signal=66%	LUC7L3/HNRNPD/ILF3/GSPT1/XRCC6/DEK/PA2G4/PRKDC/SSRP1/SMC1A/NAP1L1/TUBB/AK2/SRSF1/SMC3/NOP56/CDK4/XPO1/IPO7/RFC1/RAN/SYNCRIP/NOLC1/TRA2B/RBBP7/PNN/NCAPD2/CSE1L/TFRC/NUP153/POLD2/SRSF2/RAD21/NASP/KPNA2/NAA38/MCM7/CBX5/HMGB3/NUP205/DNMT1/NUDT21/KIF22/WEE1/CDKN1B/RAD50/SNRPB/CDC25B/NBN/MKI67/STAG1/CTPS1/ORC2/UBR7/TUBG1/PRDX4/SMC4/RANBP1/LBR/HMGA1/MCM6/EIF2S1/RPA1/PSIP1/TMPO/PDS5B/MTHFD2/MCM4/MYC/NUP1…
HALLMARK_GLYCOLYSIS	HALLMARK_GLYCOLYSIS	198	0.695173	3.2066	0.001001	0.00124794	5.25449e-05	11131	tags=75%, list=22%, signal=59%	ALDOA/TPI1/PYGB/LDHA/HDLBP/PKM/TALDO1/ENO1/ELF3/PPIA/MIF/IL13RA1/DCN/PGK1/AKR1A1/TGFBI/COPB2/CD44/HAX1/GYS1/SDHC/PFKP/VEGFA/GFPT1/VCAN/PGAM2/SOD1/DDIT4/AGRN/PGLS/PSMC4/QSOX1/CHPF/PLOD1/HSPA5/NASP/COL5A1/PHKA2/MDH2/GUSB/ALDH9A1/CXCR4/KIF2A/SLC25A13/CHPF2/ZNF292/PGAM1/PMM2/EXT1/FKBP4/IDH1/IER3/NDUFV3/EXT2/SDC1/CLDN3/SDC3/HK2/GOT2/MET/RBCK1/GOT1/RPE/PAM/DLD/ANKZF1/XYLT2/PPP2CB/IGFBP3/CITED2/ECD/ERO1…
HALLMARK_TGF_BETA_SIGNALING	HALLMARK_TGF_BETA_SIGNALING	54	0.786567	3.17442	0.00109529	0.00124794	5.25449e-05	6924	tags=83%, list=14%, signal=72%	THBS1/JUNB/RHOA/PPP1R15A/HDAC1/HIPK2/TGFB1/SKIL/CDH1/SPTBN1/FURIN/NCOR2/FKBP1A/SKI/SERPINE1/PPP1CA/SLC20A1/TRIM33/LTBP2/CDK9/RAB31/UBE2D3/ENG/TJP1/SMURF1/IFNGR2/WWTR1/ARID4B/XIAP/BMPR2/SMAD3/FNTA/CTNNB1/PPM1A/TGFBR1/KLF10/ID3/ID2/ID1/SMURF2/PMEPA1/SMAD7/TGIF1/APC/BMPR1A
HALLMARK_ESTROGEN_RESPONSE_EARLY	HALLMARK_ESTROGEN_RESPONSE_EARLY	194	0.688406	3.16771	0.001	0.00124794	5.25449e-05	13575	tags=78%, list=27%, signal=58%	FOS/KRT18/FASN/CCND1/KRT8/KRT19/FLNB/IL6ST/BHLHE40/XBP1/ELF3/AFF1/SVIL/MYOF/IGF1R/TOB1/NCOR2/CD44/LRIG1/IGFBP4/MED13L/AMFR/ADD3/RAB31/MYBBP1A/DHRS3/TGM2/UGCG/MLPH/ELF1/ABHD2/LAD1/FKBP4/GAB2/NBL1/SLC2A1/SFN/GJA1/CLDN7/WWC1/CELSR1/ISG20L2/PODXL/MUC1/NADSYN1/RHOBTB3/FARP1/ABLIM1/HES1/BAG1/FKBP5/KLF10/DEPTOR/ITPK1/MYC/SLC39A6/CANT1/ELOVL5/RARA/KDM4B/SH3BP5/SCNN1A/ESRP2/AKAP1/PDLIM3/BLVRB/ENDOD1/FDFT1…
HALLMARK_UV_RESPONSE_UP	HALLMARK_UV_RESPONSE_UP	155	0.701231	3.16669	0.00100604	0.00124794	5.25449e-05	9987	tags=68%, list=20%, signal=55%	FOS/ALDOA/NFKBIA/JUNB/GRINA/IL6ST/SOD2/HNRNPU/PDAP1/NXF1/EIF2S3/PRPF3/FURIN/ATP6V1F/AGO2/EPHX1/STIP1/BSG/SQSTM1/IRF1/MMP14/ATF3/RHOB/RPN1/NR4A1/GPX3/DNAJA1/KLHDC3/ICAM1/TMBIM6/TFRC/EPCAM/BTG2/GLS/PRKCD/DGAT1/EIF5/CHKA/FOSB/TAP1/DNAJB1/PSMC3/FKBP4/STK25/RXRB/BTG3/CNP/PRKACA/HLA-F/IGFBP2/SLC6A8/MARK2/DDX21/ATP6V1C1/ALAS1/AP2S1/CYB5R1/CLTB/LYN/PPT1/POLR2H/CDC5L/PPP1R2/BTG1/AMD1/ARRB2/YKT6/CDC34/SIGM…
HALLMARK_FATTY_ACID_METABOLISM	HALLMARK_FATTY_ACID_METABOLISM	156	0.695584	3.14063	0.00100503	0.00124794	5.25449e-05	10435	tags=74%, list=21%, signal=59%	ACADVL/ALDOA/FASN/SMS/DHCR24/LDHA/PRDX6/HSP90AA1/GLUL/LGALS1/MIF/PSME1/EPHX1/ACOX1/ODC1/ACO2/YWHAH/SDHC/APEX1/ECH1/SERINC1/S100A10/FH/IDH3B/KMT5A/MDH2/OSTC/ALDH9A1/HADHB/DLST/ECHS1/METAP1/IDH1/BLVRA/SUCLG2/SDHA/HSPH1/NBN/GRHPR/UBE2L6/RETSAT/UGDH/RDH11/ERP29/DLD/ADIPOR2/D2HGDH/ALDH1A1/CPT1A/HMGCS1/HSD17B10/SUCLG1/HSD17B11/HSD17B4/PTPRG/PDHB/MDH1/HIBCH/ELOVL5/GPD2/CRAT/ACSL1/PCBD1/PDHA1/ALAD/ACSL5/…
HALLMARK_MYC_TARGETS_V2	HALLMARK_MYC_TARGETS_V2	57	0.764073	3.11587	0.00108696	0.00124794	5.25449e-05	11354	tags=96%, list=22%, signal=75%	GNL3/NPM1/HSPD1/PA2G4/SRM/PPRC1/NOP56/CDK4/NOLC1/WDR43/MYBBP1A/CBX3/DDX18/RRP9/HK2/FARSA/IMP4/SUPV3L1/PPAN/MCM4/MPHOSPH10/MYC/MRTO4/AIMP2/HSPE1/PES1/MCM5/GRWD1/WDR74/LAS1L/NOC4L/UTP20/TBRG4/NOP2/MAP3K6/SORD/TCOF1/IPO4/DCTPP1/RCL1/BYSL/PRMT3/TFB2M/UNG/RRP12/PLK1/TMEM97/PUS1/NIP7/NOP16/SLC19A1/DUSP2/NDUFAF4/RABEPK/EXOSC5
HALLMARK_APICAL_JUNCTION	HALLMARK_APICAL_JUNCTION	198	0.675166	3.11431	0.001001	0.00124794	5.25449e-05	8094	tags=59%, list=16%, signal=49%	ACTG1/ACTB/MYH9/ACTN4/ZYX/INPPL1/ARPC2/ITGB1/ACTN1/VCL/CAP1/NECTIN2/COL16A1/GTF2F1/MMP2/PBX2/MSN/JUP/CDH1/SHC1/CNN2/MYH10/VASP/TIAL1/TGFBI/CTNNA1/YWHAH/MYL12B/DHX16/PLCG1/MYL9/ITGA3/PARVA/CD99/VCAN/EXOC4/ICAM1/RRAS/MDK/PKD1/AKT2/TJP1/EVL/SYMPK/SORBS3/FBN1/FLNC/THBS3/RASA1/VWF/ITGB4/WASL/PTK2/THY1/SDC3/NF1/PFN1/PCDH1/CLDN7/MAPK14/LIMA1/CD276/DLG1/TUBG1/STX4/MPZL1/CDH11/PTEN/NEXN/ADAM9/ITGA9/AKT3/L…
HALLMARK_PI3K_AKT_MTOR_SIGNALING	HALLMARK_PI3K_AKT_MTOR_SIGNALING	104	0.704125	3.09692	0.00101937	0.00124794	5.25449e-05	12869	tags=86%, list=25%, signal=64%	CALR/ARHGDIA/HSP90B1/RAC1/STAT2/TNFRSF1A/ACTR2/PTPN11/CLTC/ARF1/ITPR2/CSNK2B/GSK3B/AKT1/AP2M1/SQSTM1/ACTR3/CDK4/RAF1/PPP1CA/PLCG1/ARPC3/CFL1/UBE2D3/YWHAB/MKNK2/MAPK1/RIPK1/CXCR4/SMAD2/PIKFYVE/PLA2G12A/CAB39/CDKN1B/ACACA/PFN1/PRKAR2A/SLC2A1/SFN/UBE2N/GRB2/RIT1/PTEN/EIF4E/PPP2R1B/RALB/PIN1/PRKAG1/CDKN1A/RPTOR/DUSP3/EGFR/TBK1/NCK1/MKNK1/PAK4/MAPKAP1/TRAF2/ATF1/PDK1/RPS6KA1/CDK2/DDIT3/TSC2/MYD88/AKT1…
HALLMARK_PEROXISOME	HALLMARK_PEROXISOME	104	0.702938	3.0917	0.00101937	0.00124794	5.25449e-05	10017	tags=72%, list=20%, signal=58%	PABPC1/PRDX5/DHCR24/PRDX1/IDH2/SMARCC1/SOD2/FDPS/LONP2/CTBP1/MVP/ACOX1/GSTK1/YWHAH/ECH1/CNBP/SOD1/DHRS3/CAT/FIS1/ALDH9A1/IDH1/GNPAT/ERCC1/SEMA3C/RETSAT/CTPS1/VPS4B/RDH11/SCP2/PEX6/CRABP2/ALDH1A1/BCL10/HSD17B11/PEX14/HSD17B4/TOP2A/ELOVL5/CRAT/ABCD3/ACSL1/ABCC5/ACSL5/PEX2/IDE/ERCC3/SLC23A2/ACSL4/ACOT8/ACAA1/ISOC1/ABCD1/ATXN1/ITGB1BP1/ECI2/SIAH1/TSPO/EPHX2/PEX13/PEX5/PEX11B/HMGCL/IDI1/CDK7/SLC35B2/H…
HALLMARK_IL2_STAT5_SIGNALING	HALLMARK_IL2_STAT5_SIGNALING	196	0.670393	3.09017	0.001	0.00124794	5.25449e-05	12854	tags=74%, list=25%, signal=55%	COL6A1/GPX4/GADD45B/MYO1E/HUWE1/BHLHE40/XBP1/IFITM3/KLF6/NDRG1/HIPK2/IGF1R/FURIN/AHNAK/MYO1C/CYFIP1/ODC1/CTSZ/ITGA6/CD44/IGF2R/LRIG1/RHOB/ITGAV/NFIL3/CD81/NCOA3/MAPKAPK2/DENND5A/DHRS3/TGM2/PLSCR1/SLC2A3/LIF/EMP1/WLS/AHCY/CAPG/NFKBIZ/PLEC/TNFSF10/PIM1/AHR/IL4R/TNFRSF21/BMPR2/PRNP/HK2/CCND2/SLC1A5/PLPP1/ANXA4/MUC1/BCL2L1/SPRED2/SERPINB6/ALCAM/NRP1/SYNGR2/IRF6/SNX14/FGL2/MYC/SPP1/RNH1/TNFRSF1B/CDCP1…
HALLMARK_COMPLEMENT	HALLMARK_COMPLEMENT	200	0.666716	3.07805	0.001	0.00124794	5.25449e-05	10171	tags=63%, list=20%, signal=51%	HSPA1A/FN1/C3/CTSD/ANXA5/TIMP1/CALM3/LRP1/CTSB/CSRP1/CFB/C1S/CLU/GNB2/CALM1/COL4A2/IRF1/SERPINE1/C1R/RAF1/MMP14/CD59/SERPING1/LAMP2/LAP3/PLSCR1/CTSL/C1QA/HSPA5/PRKCD/LGMN/IRF2/AKAP10/PSMB9/LGALS3/TNFAIP3/LTA4H/KIF2A/CTSH/PIM1/DUSP6/TIMP2/PRDM4/PPP4C/CEBPB/CTSS/F3/DYRK2/CD46/PFN1/CASP4/C1QC/PIK3CA/USP16/GRB2/LYN/STX4/XPNPEP1/DUSP5/S100A13/USP8/PREP/ADAM9/PPP2CB/USP14/DOCK9/CFH/GNAI2/CTSC/GPD2/CBLB…
HALLMARK_ESTROGEN_RESPONSE_LATE	HALLMARK_ESTROGEN_RESPONSE_LATE	194	0.660051	3.03723	0.001	0.00124794	5.25449e-05	13883	tags=75%, list=27%, signal=54%	FOS/ZFP36/PDCD4/CCND1/IDH2/KRT19/FLNB/IL6ST/PLXNB1/XBP1/AFF1/MYOF/JAK1/ST14/CDH1/ASS1/RABEP1/TOB1/NCOR2/CD44/IGFBP4/ATP2B4/CD9/AMFR/ADD3/RAB31/SGK1/MDK/DLG5/ABHD2/CKB/METTL3/CPE/FKBP4/BTG3/NBL1/DCXR/DNAJC1/SFN/ETFB/UGDH/FARP1/EMP2/LLGL2/BAG1/COX6C/FKBP5/LSR/PKP3/HPRT1/TSPAN13/ITPK1/NAB2/LAMC2/TOP2A/ELOVL5/ID2/SCNN1A/PDLIM3/BLVRB/FDFT1/MAPK13/HOMER2/SIAH2/XRCC3/PTPN6/PPIF/JAK2/PAPSS2/AGR2/MEST/WFS…
HALLMARK_CHOLESTEROL_HOMEOSTASIS	HALLMARK_CHOLESTEROL_HOMEOSTASIS	73	0.723476	3.03332	0.00106045	0.00124794	5.25449e-05	12815	tags=90%, list=25%, signal=68%	ACTG1/S100A11/FASN/ANXA5/FDPS/CLU/ERRFI1/JAG1/ATF3/ECH1/CD9/NFIL3/SREBF2/PLSCR1/SCD/LGMN/MAL2/CHKA/GUSB/LGALS3/CXCL16/LDLR/PNRC1/STX5/PMVK/HMGCS1/CTNNB1/ALCAM/CYP51A1/SQLE/ATXN2/HMGCR/PLAUR/FDFT1/TP53INP1/TNFRSF12A/ATF5/ACSS2/ETHE1/LSS/GSTM2/EBP/FABP5/ANTXR2/FADS2/NSDHL/SC5D/DHCR7/PDK3/ABCA2/IDI1/TM7SF2/HSD17B7/TMEM97/SEMA3B/GNAI1/ACAT2/PCYT2/MVD/GPX8/LPL/CPEB2/FBXO6/STARD4/CBS/TRIB3
HALLMARK_HEME_METABOLISM	HALLMARK_HEME_METABOLISM	194	0.652427	3.00215	0.001	0.00124794	5.25449e-05	10168	tags=65%, list=20%, signal=52%	C3/TOP1/BCAM/HDGF/CTSB/PICALM/TNS1/RBM5/GMPS/PRDX2/RNF19A/ADIPOR1/RAD23A/BSG/NCOA4/LRP10/LPIN2/CAST/ADD1/BNIP3L/ELL2/TCEA1/NFE2L1/PGLS/LAMP2/TFRC/CAT/BTG2/ARL2BP/KAT2B/SDCBP/EIF2AK1/MARK3/VEZF1/FBXO7/OPTN/MKRN1/CIR1/XPO7/BLVRA/SELENBP1/CDC27/KHNYN/GDE1/SLC6A8/FOXO3/CDR2/KLF3/SLC2A1/RNF123/FBXO9/RIOK3/ARHGEF12/CLCN3/FBXO34/MBOAT2/NUDT4/SIDT2/TNRC6B/UCP2/RBM38/KDM7A/MFHAS1/NEK7/DAAM1/UBAC1/MGST3/AT…
HALLMARK_KRAS_SIGNALING_UP	HALLMARK_KRAS_SIGNALING_UP	198	0.647453	2.98648	0.001001	0.00124794	5.25449e-05	12668	tags=68%, list=25%, signal=51%	SLPI/PPP1R15A/CFB/JUP/SPARCL1/TRIB1/RBM4/FUCA1/SDCCAG8/ANKH/PLVAP/LCP1/AKT2/ENG/PRELID3B/AKAP12/LIF/LAPTM5/STRN/EMP1/TNFAIP3/CXCR4/PSMB8/CPE/DUSP6/SPON1/CTSS/ALDH1A3/GPNMB/F13A1/CCND2/TRIB2/PRRX1/ADGRA2/WDR33/EVI5/DCBLD2/IGFBP3/ST6GAL1/NRP1/ANO1/TSPAN13/ETS1/ERO1A/SPP1/CFH/ADAM17/MPZL2/PLAU/ID2/PIGR/TMEM176B/TNFRSF1B/USP12/CCSER2/MMP9/CD37/PLAUR/GALNT3/MAFB/AVL9/MAP3K1/IL7R/MTMR10/RABGAP1L/ETV5/N…
HALLMARK_XENOBIOTIC_METABOLISM	HALLMARK_XENOBIOTIC_METABOLISM	197	0.628902	2.89915	0.001001	0.00124794	5.25449e-05	12490	tags=63%, list=25%, signal=48%	TNFRSF1A/PGD/SSR3/CFB/JUP/PSMB10/NMT1/EPHX1/ATP2A2/ACOX1/SERPINE1/ACO2/LPIN2/IGFBP4/ECH1/SPINT2/FBLN1/TMBIM6/DDT/CAT/ACP1/GSR/PTGES3/MT2A/EPHA2/ETS2/CNDP2/AHCY/ALDH9A1/ALDH2/MCCC2/LCAT/IDH1/PTGDS/DHPS/MTHFD1/ADH5/ASL/DCXR/DDAH2/PINK1/IL1R1/SLC1A5/RETSAT/DHRS7/ALAS1/UGDH/MAN1A1/CSAD/APOE/PGRMC1/HPRT1/POR/NPC1/ELOVL5/SAR1B/ID2/GART/PTGR1/PDLIM5/TMEM176B/GSTO1/LONP1/COMT/BLVRB/FBP1/ABCC3/SLC12A4/ETF…
HALLMARK_REACTIVE_OXYGEN_SPECIES_PATHWAY	HALLMARK_REACTIVE_OXYGEN_SPECIES_PATHWAY	47	0.728775	2.86648	0.00111982	0.00124794	5.25449e-05	12193	tags=87%, list=24%, signal=66%	FTL/JUNB/GPX4/PRDX1/PRDX6/PDLIM1/SOD2/PRDX2/SBNO2/PFKP/ABCC1/GPX3/SOD1/CAT/GSR/NDUFS2/NDUFB4/STK25/SCAF4/EGLN2/PRNP/PRDX4/NDUFA6/OXSR1/G6PD/ATOX1/GCLC/TXNRD1/LAMTOR5/NQO1/TXN/LSP1/MGST1/SRXN1/ERCC2/GLRX/HMOX2/GCLM/FES/GLRX2/TXNRD2
HALLMARK_COAGULATION	HALLMARK_COAGULATION	138	0.635945	2.84953	0.00100908	0.00124794	5.25449e-05	9566	tags=55%, list=19%, signal=45%	THBS1/FN1/SPARC/C3/A2M/TIMP1/RAC1/CTSK/LRP1/HTRA1/CTSB/CSRP1/MMP2/WDR1/CFB/C1S/ANXA1/CLU/GSN/FURIN/GNB2/ARF4/SERPINE1/C1R/TIMP3/MMP14/USP11/CD9/CAPN2/SERPING1/LAMP2/C1QA/LGMN/FBN1/ISCU/VWF/LTA4H/CTSH/DUSP6/F3/CRIP2/S100A13/PREP/ADAM9/CFH/PLAU/MMP9/MSRB2/KLF7/C2/APOC1/CFD/CPQ/CFI/PLEK/PEF1/PLAT/CTSO/SIRT2/PRSS23/GNG12/CAPN5/FYN/BMP1/ITGA2/COMP/DPP4/MST1/MMP15/PDGFB/MMP11/S100A1/ITGB3/PROS1/MMP7/MA…
HALLMARK_ALLOGRAFT_REJECTION	HALLMARK_ALLOGRAFT_REJECTION	196	0.613091	2.82604	0.001	0.00124794	5.25449e-05	13874	tags=65%, list=27%, signal=47%	FLNA/RPS3A/HLA-DRA/RPS19/RPS9/TIMP1/HLA-E/RPL9/NPM1/EIF3A/CD74/B2M/STAT1/TGFB1/EIF5A/CD47/PSMB10/AKT1/STAB1/EIF3D/HLA-A/TAPBP/HIF1A/MRPL3/ICAM1/LIF/EIF4G3/BCL3/CAPG/TAP1/CSK/IFNGR2/EIF3J/IL4R/THY1/GALNT1/HLA-DMA/CTSS/MTIF2/RPL39/CCND2/UBE2N/SRGN/HCLS1/LYN/GBP2/ABCE1/TAP2/HLA-DMB/BCL10/ETS1/DEGS1/MMP9/IFNAR2/EGFR/PTPRC/IKBKB/NCK1/C2/PTPN6/TPD52/ELF4/IFNGR1/HLA-DOA/JAK2/IRF7/IGSF6/TRAF2/CSF1/LCP2/R…
HALLMARK_IL6_JAK_STAT3_SIGNALING	HALLMARK_IL6_JAK_STAT3_SIGNALING	87	0.654853	2.81953	0.00103199	0.00124794	5.25449e-05	12744	tags=69%, list=25%, signal=52%	A2M/STAT3/STAT2/TNFRSF1A/IL6ST/PTPN11/STAT1/TGFB1/IL13RA1/IRF9/LTBR/IRF1/CD44/TYK2/HAX1/SOCS3/CD9/IFNAR1/IFNGR2/PIM1/JUN/IL4R/TNFRSF21/PTPN1/IL1R1/STAM2/GRB2/PTPN2/TNFRSF1B/PDGFC/OSMR/TNFRSF12A/CD14/IFNGR1/CBL/CSF1/MAP3K8/ACVR1B/MYD88/IL10RB/ACVRL1/IL17RA/HMOX1/ITGA4/ITGB3/TLR2/FAS/PLA2G2A/BAK1/CXCL10/CXCL1/IL1B/IL17RB/CSF2RB/CSF3R/IL2RG/CXCL9/CD38/IL2RA/CCR1
HALLMARK_INFLAMMATORY_RESPONSE	HALLMARK_INFLAMMATORY_RESPONSE	199	0.605506	2.79342	0.001	0.00124794	5.25449e-05	15356	tags=71%, list=30%, signal=50%	NFKBIA/TIMP1/KLF6/BST2/ATP2A2/EIF2AK2/STAB1/IRF1/NAMPT/SERPINE1/RAF1/ITGA5/TAPBP/HIF1A/MMP14/ABCA1/ICAM1/BTG2/CYBB/LIF/IFNAR1/IFNGR2/AXL/TNFSF10/IFITM1/RGS1/AHR/IL4R/LDLR/F3/ATP2C1/IL1R1/MET/LY6E/SRI/NFKB1/ADRM1/CD82/LYN/RELA/RNF144B/KIF1B/ATP2B1/DCBLD2/GPR183/SLC7A1/MYC/CDKN1A/TNFRSF1B/PCDH7/PLAUR/OSMR/GABBR1/PVR/PSEN1/IL7R/CD14/IRF7/CSF1/RGS16/ITGB8/LCP2/ACVR1B/RIPK2/CD55/P2RX4/IL10RA/RHOG/SLC1…
HALLMARK_MYOGENESIS	HALLMARK_MYOGENESIS	197	0.604182	2.7852	0.001001	0.00124794	5.25449e-05	11337	tags=54%, list=22%, signal=42%	COL3A1/MYH9/SPARC/PLXNB2/COL6A2/TPM2/TAGLN/ITGB1/GADD45B/APP/SPTAN1/AEBP1/BHLHE40/ITGB5/COL1A1/SVIL/FDPS/TGFB1/COL6A3/FLII/CLU/GSN/ERBB3/PDLIM7/CNN3/EIF4A2/MYO1C/COL4A2/IGFBP7/KLF5/TPM3/PGAM2/GPX3/AGRN/GAA/MYL6B/AKT2/SCD/DES/CKB/SORBS3/ITGB4/WWTR1/PTGIS/ATP6AP1/NOTCH1/PRNP/MEF2D/MYH11/GABARAPL2/SLC6A8/PTP4A3/SMTN/FOXO4/RIT1/ABLIM1/PICK1/BAG1/IGFBP3/MYLK/SYNGR2/DMPK/EPHB3/CDKN1A/CRAT/ACSL1/RB1/SH2…
HALLMARK_WNT_BETA_CATENIN_SIGNALING	HALLMARK_WNT_BETA_CATENIN_SIGNALING	42	0.692807	2.67057	0.00114811	0.00124794	5.25449e-05	11040	tags=74%, list=22%, signal=58%	MAML1/KAT2A/NCSTN/NCOR2/JAG1/CUL1/CSNK1E/NOTCH1/CCND2/CTNNB1/MYC/ADAM17/DVL2/HDAC2/NUMB/AXIN1/HDAC5/RBPJ/PPARD/SKP2/AXIN2/NOTCH4/TCF7/JAG2/NKD1/PSEN2/LEF1/TP53/GNAI1/DLL1/PTCH1
HALLMARK_ANGIOGENESIS	HALLMARK_ANGIOGENESIS	36	0.680882	2.57604	0.00114416	0.00124794	5.25449e-05	12363	tags=75%, list=24%, signal=57%	COL3A1/TIMP1/APP/COL5A2/LUM/JAG1/ITGAV/VEGFA/VCAN/FSTL1/LRPAP1/TNFRSF21/PTK2/CCND2/POSTN/NRP1/S100A4/SPP1/VAV2/FGFR1/PDGFA/JAG2/SLCO2A1/KCNJ8/LPL/OLR1/STC1
HALLMARK_BILE_ACID_METABOLISM	HALLMARK_BILE_ACID_METABOLISM	112	0.573861	2.54362	0.00101626	0.00124794	5.25449e-05	13390	tags=61%, list=27%, signal=45%	PRDX5/DHCR24/IDH2/LONP2/GSTK1/ABCA1/SOD1/CAT/PEX19/ALDH9A1/OPTN/IDH1/GNPAT/RETSAT/SCP2/PEX6/ALDH1A1/HSD17B11/HSD17B4/NPC1/ABCD3/ACSL1/ACSL5/RXRA/SLC23A2/PEX1/CYP27A1/ISOC1/ABCD1/CYP7B1/ATXN1/PNPLA8/PFKM/FADS2/PEX26/EPHX2/PEX13/ABCA3/ABCA2/IDI1/ABCA6/SLC35B2/PHYH/ABCA5/HSD3B7/FADS1/AMACR/PEX16/SLC29A1/RBP1/SLC22A18/TFCP2L1/BCAR3/GCLM/HACL1/CROT/MLYCD/PECR/NR3C2/NEDD4/PXMP2/NUDT12/ABCA8/PEX7/DIO2/P…
HALLMARK_HEDGEHOG_SIGNALING	HALLMARK_HEDGEHOG_SIGNALING	36	0.665838	2.51912	0.00114416	0.00124794	5.25449e-05	11040	tags=56%, list=22%, signal=43%	MYH9/LDB1/VEGFA/ETS2/RASA1/TLE1/THY1/NF1/CELSR1/DPYSL2/NRP1/NRP2/OPHN1/CDK6/TLE3/PML/ADGRG1/AMOT/VLDLR/PTCH1
HALLMARK_APICAL_SURFACE	HALLMARK_APICAL_SURFACE	43	0.606202	2.35731	0.00112994	0.00124794	5.25449e-05	14010	tags=60%, list=28%, signal=44%	HSPB1/APP/ATP8B1/FLOT2/ADAM10/THY1/EPHB4/LYN/NCOA6/ADIPOR2/DCBLD2/PLAUR/SULF2/B4GALT1/CROCC/AFAP1L2/GAS1/GSTM3/IL2RB/EFNA5/IL2RG/SHROOM2/CX3CL1/BRCA1/TMEM8B/AKAP7
HALLMARK_NOTCH_SIGNALING	HALLMARK_NOTCH_SIGNALING	32	0.744164	2.75143	0.00117509	0.00125009	5.26355e-05	10601	tags=84%, list=21%, signal=67%	CCND1/KAT2A/NOTCH3/NOTCH2/SKP1/APH1A/JAG1/CUL1/NOTCH1/MAML2/DTX4/FBXW11/ARRB1/HES1/TCF7L2/PRKCA/PSENEN/PPARD/HEYL/DTX2/FZD5/FZD7/RBX1/LFNG/SAP30/PSEN2/DLL1
HALLMARK_SPERMATOGENESIS	HALLMARK_SPERMATOGENESIS	132	0.34521	1.54878	0.00808081	0.00841751	0.000354421	12604	tags=35%, list=25%, signal=26%	PEBP1/TALDO1/MAST2/AGFG1/MTOR/VDAC3/MLLT10/PRKAR2A/ZC3H14/CSNK2A2/STAM2/TOPBP1/PGS1/SLC12A2/COIL/PARP2/IDE/JAM3/PIAS2/NF2/TSN/GMCL1/BRAF/MAP7/STRBP/IP6K1/CHFR/RFC4/IFT88/LPIN1/CCNB2/SIRT1/EZH2/PSMG1/SPATA6/PHKG2/DBF4/GSTM3/TLE4/KIF2C/RAD17/BUB1/ACE/CLPB/NEK2/ARL4A

### Sheet: Supplementary Table 4
Supplementary Table 4 CMS of the 12 FF-FFPE-matched samples (AMC-FFPE CRC)
FF Sample Name	FFPE Sample Name	CMS (GSE33113)	CMS (FFPE)	CMS (FFPERescuer)
GSM820058	COL011	CMS2	CMS2	CMS2
GSM820061	COL014	CMS4	CMS4	CMS4
GSM820067	COL020	CMS1	CMS3	CMS1
GSM820085	COL047	CMS2	CMS3	CMS2
GSM820089	COL051_1 (S1)	CMS2	CMS2	CMS2
GSM820089	COL051_2 (rep)	CMS2	CMS4	CMS4
GSM820121	COL084	CMS1	CMS1	CMS1
GSM820125	COL090	CMS2	CMS3	CMS2
GSM820127	COL092	CMS4	CMS4	CMS4
GSM820133	COL098_1 (S1)	CMS4	CMS4	CMS4
GSM820133	COL098_2 (rep)	CMS4	CMS4	CMS4
GSM820135	COL100	CMS1	CMS1	CMS1

### Sheet: Supplementary Table 5
Supplementary Table 5 Subtype of the 27 FFPE HGSOC samples (West China HGSOC)
FFPE Sample Name	Subtype (FFPE)	Subtype (FFPERescuer)
N116	C1_immu	C4_mesc
N297	C2_diff	C1_immu
N300	C3_prof	C3_prof
N367	C2_diff	C1_immu
N135	C2_diff	C2_diff
N7_6583	C2_diff	C2_diff
N8_10221	C2_diff	C4_mesc
N8_10482	C2_diff	C2_diff
NB10	C2_diff	C2_diff
NB11	C1_immu	C4_mesc
NB12	C1_immu	C4_mesc
NB14	C3_prof	C3_prof
NB18	C2_diff	C3_prof
NB19	C3_prof	C3_prof
N13	C3_prof	C3_prof
NB21	C3_prof	C3_prof
NB29	C1_immu	C4_mesc
NB30	C2_diff	C2_diff
NB35	C2_diff	C2_diff
NB37	C2_diff	C2_diff
NB39	C2_diff	C1_immu
NB40	C2_diff	C3_prof
N14	C1_immu	C1_immu
N209	C3_prof	C3_prof
N246	C2_diff	C1_immu
N251	C3_prof	C3_prof
N252	C2_diff	C1_immu

### Sheet: Supplementary Table 6
Supplementary Table 6 A summary of public FFPE datasets
Dataset	Sample size	Platform	Library preparation	Storage type	Accession
GSE139822 Bladder	9	Illumina HiSeq 3000 (Homo sapiens)	The Human FFPE RNA-seq kit (Total RNA)	FFPE	GSE139822
GSE160693 Bladder	52	Illumina NextSeq 500 (Homo sapiens)	The Illumina RNA Access Library Prep Protocol (PolyA enrichment)	FFPE	GSE160693
GSE146889 Colorectal	76	Illumina HiSeq 2500 (Homo sapiens)	TruSeq RNA exome library prep kit (Total RNA)	FFPE	GSE146889
GSE152430 Colorectal	49	Illumina NextSeq 500 (Homo sapiens)	NEBNext Ultra II Directional Library Prep kit with NEBNext rRNA depletion module (rRNA depletion)	FFPE	GSE152430
GSE86562 Colorectal	70	Illumina whole genome RNASeq (RNA-Acc); Illumina HiSeq 2000	Illumina RNA-Access (PolyA enrichment)	FFPE	GSE86562
GSE86564 Colorectal	56	Illumina HiSeq 2000 (Homo sapiens)	Illumina Total stranded RNA-rRNA-depletion (rRNA depletion)	FFPE	GSE86564
GSE51124 Breast	9	Illumina HiSeq 2000 (Homo sapiens)	RiboZeroGold / ScriptSeq library preparation (rRNA depletion)	FFPE	GSE51124
GSE113976 Breast	14	Illumina HiSeq 2500 (Homo sapiens)	Truseq RNA Sample preparation kit v2 (illumina) (PolyA enrichment); Ovation Human FFPE RNA-Seq Library (rRNA depletion)	FFPE	GSE113976
GSE130397 Breast	21	Illumina HiSeq 2500 (Homo sapiens)	the TruSeq RNA Access Library Prep Kit(PolyA enrichment); the Ovation Human FFPE RNA-seq Library System (Total RNA)	FFPE	GSE130397
GSE42948 Breast	53	Illumina Genome Analyzer IIx (Homo sapiens)	3SEQ Sequencing library (PolyA enrichment)	FFPE	GSE42948
GSE154041 GBM	71	Illumina NextSeq 500 (Homo sapiens)	the QuantSeq 3’mRNA-Seq Library Prep Kit-FWD (PolyA enrichment)	FFPE	GSE154041
GSE54460 Prostate	106	Illumina HiSeq 2000 (Homo sapiens)	the TruSeq Kit (Illumina, Inc.) with the following modification. Instead of purifying poly-A RNA using poly-dT primer beads, we removed ribosomal RNA using the Ribominus Kit (rRNA depletion)	FFPE	GSE54460
GSE89223 Prostate	15	Ion Torrent Proton (Homo sapiens)	Ion Total RNA-seq Kit v2 (Total RNA)	FFPE	GSE89223
GSE148387 Conjunctival melanoma	12	Illumina NextSeq 500 (Homo sapiens)	Massive analysis of cDNA ends (MACE) library (PolyA enrichment)	FFPE	GSE148387
GSE138866 Ovarian	125	HiSeq X Ten (Homo sapiens)	standard Illumina protocols (SMARTer® Stranded Total RNA-Seq Kit v2) (Total RNA)	FFPE	GSE138866
GSE52248 Lung	12	Illumina Genome Analyzer IIx (Homo sapiens)	Ovation RNA-Seq FFPE (PolyA enrichment); Encore NGS Library System 1 kits (PolyA enrichment)	FFPE	GSE52248
GSE143486 Lung	24	HiSeq X Ten (Homo sapiens)	NEBNext UItra Directional RNA Library Prep Kit (Total RNA)	FFPE	GSE143486
GSE147043 Gastric	14	Illumina NextSeq 500 (Homo sapiens)	QuantSeq 3′mRNA-Seq Library Prep Kit (PolyA enrichment)	FFPE	GSE147043
Total	788

### Sheet: Supplementary Table 7
Supplementary Table 7 A summary of the validation datasets
Dataset	Sample size	Cancer	Storage type	Library preparation	Platform	Resources
AMC-FFPE CRC	12	CRC	FFPE	Illumina Truseq RNA Exome Prep (Total RNA)	Illumina HiSeq 2500	In-house
AMC-AJCCII-90 GSE33113	12	CRC	Fresh Frozen	-	Affymetrix Human Genome U133 Plus 2.0 Array	Public
GSE86562	51	CRC	FFPE	Illumina RNA-Access (Poly(A) enrichment)	Illumina whole genome RNASeq (RNA-Acc) Illumina HiSeq 2000	Public
GSE86564	51	CRC	FFPE	Illumina Total stranded RNA-rRNA-depletion (rRNA depletion)	Illumina HiSeq 2000	Public
GSE86557	51	CRC	Fresh Frozen	-	Affymetrix GeneChip	Public
West China HGSOC	27	HGSOC	FFPE	Poly(A) enrichment	Illumina HiSeq X Ten	In-house

### Sheet: Supplementary Table 8
Supplementary Table 8 A summary of public FF datasets used
Dataset	Sample size	Storage type	Library preparation	Platform	Accession
The Cancer Genome Atlas (TCGA)	9568 (tumor)	Fresh Frozen	-	-	-
GSE180440	145	Fresh Frozen	Total RNA	Illumina HiSeq 2000	GSE180440

### Sheet: Supplementary Table 9
Supplementary Table 9 FF TCGA samples used for GSEA in simulation experiments
Cancer type	Tumor size	Normal size
BLCA	405	19
BRCA	1087	98
COADREAD	376	51
KIPAN	886	129
LUAD	514	58
PRAD	484	51
Total	3752	406
